# Neuron types and distribution of a Drosophila driver line collection

**DOI:** 10.64898/2026.10.06.756975

**Authors:** Lisa Mais, Claire Managan, Brianna Yarbrough, Gary Patrick Hopkins, Jennifer Rivas Salinas, Shirley A. Lauchie, Peter Hirsch, Christoph Karg, Stephan Saalfeld, Wyatt Korff, Gudrun Ihrke, Dagmar Kainmueller, Geoffrey W. Meissner

**Author notes:** **For correspondence:** (GWM); (LM). These authors jointly supervised this work (Dagmar Kainmueller, Geoffrey W. Meissner).

## Abstract

Cell type designations label uniquely-identifiable groups of related cells that typically function in similar ways. Cell types divide the *Drosophila melanogaster* central nervous system into functional units, but remain challenging to target and identify. Previously we generated a driver line and image resource for targeting many neuron types (***Meissner et al., 2025***). Here we improve on identifying the targeted neurons by automated searching against electron microscopy datasets and manual scoring of search results to add 6,368 annotations across 1,772 driver lines in the collection. These annotations provide a potential training resource for future search algorithms. We then estimate the number of cell types and thus the fraction of the central nervous system labeled by the collection as a whole.
