## Supplemental File 6: Blinded proofreading testing for "Neuron types and distribution of a Drosophila driver line collection"

### Sheet: Summary
	Brain total	VNC total
Blind evaluation lines	50	50
Published annotations across lines	56	82
Published annotations judged to be correct	50	69
Fraction of published annotations judged to be correct	0.892857	0.841463
Scored cell type matches	129	138
Scores agreeing with "correct" published annotations	44	58
Fraction of scores agreeing with "correct" published annotations	0.887143	0.826263
Scores for additional cell types (typically off-target expression in lines)	82	80

### Sheet: Blind test results - Brain
Line	Published annotation	Scored Cell types	Score	Score matches published annotation	Group	Review comment
MB048B	VP3+_vPN	VP3+_vPN	Confident	TRUE	1
		DNp44	Confident	FALSE	2	Off target expression
MB051C	MBON12	MBON12	Confident	TRUE	1
		MBON13	Candidate	FALSE	1	MBON13 should be FALSE
		CL269	Confident	FALSE	2	Off target expression
MB082C	MBON13, MBON14	MBON14	Confident	TRUE	1	MBON13 was missed by annotator
OL0004B	LC15	P1-9	Candidate	FALSE	2	LC15 was missed by annotator. P1-9 should be FALSE
		Delta7	Candidate	FALSE	2	Delta7 should be Confident. Off target expression
OL0005B	LC17	LC17	Candidate	TRUE	1	LC17 should be Confident
OL0011B	LC18	LC18	Candidate	TRUE	1	LC18 should be Confident
OL0027B	LC13	LC13	Confident	TRUE	1
		LC16	Candidate	FALSE	2	Off target expression
		CL364	Candidate	FALSE	3	Off target expression
		SLP392	Candidate	FALSE	4	Off target expression
		SMP362	Candidate	FALSE	4	SMP362 should be FALSE
OL0029B	LPLC1	LPLC1	Confident	TRUE	1
		LPLC2	Confident	FALSE	2	Off target expression
		WED158	Candidate	FALSE	3	WED158 should be FALSE
OL0046B	LC16	LC16	Candidate	TRUE	1	LC16 should be Confident
		SLP367	Candidate	FALSE	2	Off target expression
OL0047B	LPLC2	LPLC2	Confident	TRUE	1
		Li12	Candidate	FALSE	1	Li12 should be FALSE
OL0071B	LC6	LC6	Confident	TRUE	1
		LC9	Confident	FALSE	2	Off target expression
		KCa'b'-m	Confident	FALSE	3	Off target expression
		KCa'b'-ap2	Confident	FALSE	3	Off target expression
		KCa'b'-ap1	Confident	FALSE	3	Off target expression
		KCab-s	Confident	FALSE	3	Off target expression
		KCab-p	Confident	FALSE	3	Off target expression
		KCab-m	Confident	FALSE	3	Off target expression
		KCab-c	Confident	FALSE	3	Off target expression
OL0202B	LC6	LC6	Confident	TRUE	1
SS00356	LC4	LC4	Candidate	TRUE	1	LC4 should be Confident
SS00367	SLP249	SLP249	Confident	TRUE	1
		LAL188	Confident	FALSE	2	Off target expression
		SMP225	Candidate	FALSE	3	Off target expression
		SMP230	Candidate	FALSE	3	Off target expression
SS00824	PVLP008_a	PVLP008_a	Confident	TRUE	1
		SLP147	Candidate	FALSE	2	Off target expression
SS00847	PVLP046	PVLP046	Confident	TRUE	1
		KCa'b'-ap2	Candidate	FALSE	2	KCa'b'-ap2 should be FALSE
		KCa'b'-ap1	Candidate	FALSE	2	KCa'b'-ap1 should be FALSE
SS00923	DNp27	DNp27	Confident	TRUE	1
SS01108	VA1d_vPN, M_vPNml85, M_vPNml88, M_vPNml89	M_vPNml89	Candidate	TRUE	1	VA1d_vPN was missed by annotator
	VA1d_vPN, M_vPNml85, M_vPNml88, M_vPNml89	M_vPNml85	Candidate	TRUE	1	Difficult to ID expert annotations due to multiple similar looking neuron types
	VA1d_vPN, M_vPNml85, M_vPNml88, M_vPNml89	M_vPNml88	Candidate	TRUE	1
		M_vPNml87	Candidate	FALSE	1
		SA3	Candidate	FALSE	2	Off target expression
		SA1_b	Confident	FALSE	2	SA1_b should be Candidate. Off target expression
		SA1_a	Candidate	FALSE	2	Off target expression
		FB1B	Candidate	FALSE	3	FB1B should be Confident. Off target expression
SS01542	DNa07	DNa07	Confident	TRUE	1
		DNa05	Confident	FALSE	1	DNa05 should be FALSE
		PS037	Candidate	FALSE	1	PS037 should be FALSE
		PS032	Candidate	FALSE	1	PS032 should be FALSE
SS02437		LLPC3	Candidate	FALSE	1
		LLPC2c	Candidate	FALSE	1
	LLPC1	LLPC1	Candidate	TRUE	1	Optic lobe line - not enough info in EM fragments to ID expert annotation
		LLPC2b	Candidate	FALSE	1
SS02651	LC9	LC9	Confident	TRUE	1
		CL283	Candidate	FALSE	2	Off target expression
		CL282	Candidate	FALSE	2	Off target expression
		WED156	Candidate	FALSE	3	Off target expression
		WED153	Candidate	FALSE	3	Off target expression
SS03644	PLP015	PLP015	Confident	TRUE	1
		PLP016	Candidate	FALSE	1
SS04926	LC31	LC31	Confident	TRUE	1
		ORN_DC1	Candidate	FALSE	2	ORN_DC1 should be FALSE
SS05028		LC28a	Confident	FALSE	2	Off target expression
	LC27	LC27	Candidate	TRUE	1	Difficult to distinguish from other neurons co-expressed in the line
		LAL095	Candidate	FALSE	3	Off target expression
SS15431	AOTU007	AOTU007	Confident	TRUE	1
		AOTU008_a	Candidate	FALSE	1
SS17563		FS4C	Confident	FALSE	2	FS4C should be Candidate. Off target expression
		FS3	Candidate	FALSE	2	Off target expression
		FS2	Candidate	FALSE	2	Off target expression
		FS4B	Candidate	FALSE	2	Off target expression
		FS4A	Candidate	FALSE	2	Off target expression
	PLP016	PVLP148	Confident	FALSE	1	True hit was misidentified. PVLP148 should be FALSE. PLP016 was missed by annotator
SS21109	aMe17a	aMe17a	Candidate	TRUE	1	aMe17a should be Confident
SS21160	aMe17a	aMe17a	Confident	TRUE	1
SS25663	PLP207	PLP207	Confident	TRUE	1
		SLP265	Confident	FALSE	2	Off target expression
		SMP215	Candidate	FALSE	2	Off target expression
SS26753		LHAV6b1_a	Confident	FALSE	2	Off target expression
		LHAV6b1_b	Confident	FALSE	2	Off target expression
	CL033	CL033	Confident	TRUE	1
SS28664		AOTU051	Candidate	FALSE	1
		AOTU053	Confident	FALSE	1	True hit was misidentified. AOTU053 should be Candidate
		AOTU054	Candidate	FALSE	1
	AOTU050	AOTU050	Candidate	TRUE	1	Difficult to ID expert annotation due to multiple similar looking neuron types
		AOTU048	Candidate	FALSE	1
		AOTU016	Confident	FALSE	2	AOTU016 should be FALSE
SS31864	LAL013	LAL013	Confident	TRUE	1
		LAL019	Candidate	FALSE	1	LAL019 should be FALSE
		LAL021	Candidate	FALSE	1	LAL021 should be FALSE
		LAL020	Candidate	FALSE	1	LAL020 should be FALSE
		LAL017	Candidate	FALSE	1	LAL017 should be FALSE
SS32144	SMP527	SMP527	Confident	TRUE	1
SS32194	SLP374	SLP374	Confident	TRUE	1
SS35873	PPM1201	PPM1201	Confident	TRUE	1
		PLP144	Confident	FALSE	1	PLP144 should be FALSE
		PLP007	Candidate	FALSE	2	Off target expression
SS38189	SLP457	SLP457	Candidate	TRUE	1	SLP457 should be Confident (EM cell bodies are in a slightly different location)
SS39749	PLP017	PLP017	Confident	TRUE	1
SS43274	pC1d, pC1e	pC1c	Candidate	FALSE	1	pC1c looks like a better match than the expert annotations
SS44460	LHPD2a1	LHPD2a1	Candidate	TRUE	1	LHPD2a1 should be Confident
		LHPD2b1_b	Candidate	FALSE	1
		LHPD2b1_a	Candidate	FALSE	1
SS48727	WED149	PLP235	Confident	FALSE	1	PLP235 looks like a better match than WED149
		SAD091	Candidate	FALSE	1
SS48866	PVLP004, PVLP006	PVLP004	Confident	TRUE	1
		PVLP005	Confident	FALSE	1	PVLP005 should be FALSE or Candidate
	PVLP004, PVLP006	PVLP006	Confident	TRUE	1
SS50738		VES013	Candidate	FALSE	1	VES013 should be FALSE
	VES012	CL112	Candidate	FALSE	1	CL112 looks like a better match than VES012 for these samples
		VES003	Candidate	FALSE	1	VES003 should be FALSE
SS56987	pC1d	pC1d	Confident	TRUE	1
SS61953	FB5K	FB5L	Candidate	FALSE	1	Difficult to ID expert annotation due to multiple similar looking neuron types; FB5K is a Candidate at best
		FB6N	Candidate	FALSE	1
		FB6O	Candidate	FALSE	1
SS75253	AOTU023	AOTU023	Confident	TRUE	1
SS76292	AOTU011	AOTU011	Confident	TRUE	1
		TuTuA	Candidate	FALSE	2	Off target expression
SS80967	AOTU041	AOTU041	Confident	TRUE	1
		SMP252	Candidate	FALSE	2	SMP252 should be FALSE
SS50767	AVLP451		FALSE	FALSE	1	Expert annotation is not a good match (Candidate at best)
SS22035	OCG04		FALSE	FALSE	1	OCG04 was missed by annotator. Should be Confident
SS00844	aMe4		FALSE	FALSE	1	aMe4 and AVLP486 (off target expression) were missed by annotator. Both should be Confident

### Sheet: Blind test results - VNC
Line	Published annotation	Scored Cell types	Score	Score matches published annotation	Group	Review comment
SS01550	DNg11	DNg11	Maybe	TRUE	1	Difficult to ID expert annotations due to multiple similar looking neuron types
		DNxn106	Maybe	FALSE	1
		DNut052	Maybe	FALSE	1	DNut052 should be FALSE
		DNxn109	Maybe	FALSE	1
		DNut042	Maybe	FALSE	1
		DNg12	Maybe	FALSE	2	DNg12 should be FALSE
		IN08A019	TRUE	FALSE	3	IN08A019 should be FALSE
SS02256		IN04B080	Maybe	FALSE	2	Off target expression
		IN04B075	Maybe	FALSE	2	Off target expression
		AN19B028	TRUE	FALSE	3	Off target expression
	DNp06	DNp06	Maybe	TRUE	1	Difficult to distinguish due to other neurons co-expressed in the line
SS02388	DNg30	DNg30	TRUE	TRUE	1
SS02631	DNb06	DNb06	TRUE	TRUE	1
SS02891	DNp11	DNp11	TRUE	TRUE	1
		DNp73	Maybe	FALSE	2	Off target expression
SS25482	GFC2	GFC2	TRUE	TRUE	1
SS25500		IN16B093	Maybe	FALSE	1
	IN16B111; IN16B104	IN16B111	TRUE	TRUE	1	IN16B111 should be Maybe
		IN16B066	Maybe	FALSE	1
	IN16B111; IN16B104	IN16B104	Maybe	TRUE	1	Difficult to ID expert annotations due to multiple similar looking neuron types
		IN16B087	Maybe	FALSE	1
		IN16B084	Maybe	FALSE	1	IN16B084 should be FALSE
		IN11B021	Maybe	FALSE	2	Off target expression
SS25502	IN02A035; IN02A065; IN02A058	IN02A066	TRUE	FALSE	1	IN02A066 looks like a better match than the expert annotations
SS25532	hDVM MN; hi1 MN; hi2 MN	hDVM MN	Maybe	TRUE	1	Difficult to ID expert annotations due to multiple similar looking neuron types
		MNad28	Maybe	FALSE	1
	hDVM MN; hi1 MN; hi2 MN	hi1 MN	Maybe	TRUE	1
	hDVM MN; hi1 MN; hi2 MN	hi2 MN	Maybe	TRUE	1
SS28361		AN07B060	Maybe	FALSE	1	AN07B060 should be TRUE
	IN07B063	AN07B063	Maybe	FALSE	1	IN07B063 was missed by annotator (Maybe at best)
		AN07B046	Maybe	FALSE	1	AN07B046 should be FALSE
		AN07B021	Maybe	FALSE	1	AN07B021 should be FALSE
		AN06A041	Maybe	FALSE	1	AN06A041 should be FALSE
		IN07B084	Maybe	FALSE	1	IN07B084 should be FALSE
SS29600		IN03B055	TRUE	FALSE	1	Off target expression?
		IN03B093	Maybe	FALSE	1	IN03B093 should be FALSE
	IN03B082	IN03B082	Maybe	TRUE	1	Difficult to distinguish from other neurons co-expressed in the line
SS31274	IN16B111; IN16B104	IN16B111	Maybe	TRUE	1	IN16B104 was missed by annotator (Maybe at best). Difficult to ID expert annotations due to multiple similar looking neuron types	*Hits for 3 other off target cell types were missed by annotator
		IN16B106	TRUE	FALSE	1	IN16B106 should be Maybe
SS31289	IN07B073	IN07B073	TRUE	TRUE	1
		IN07B054	TRUE	FALSE	1	IN07B054 should be FALSE
SS31290	IN07B073	IN07B073	TRUE	TRUE	1
SS32023	hg1 MN	DNxn136	Maybe	FALSE	1	hg1 MN was missed by annotator. DNxn136 should be FALSE
SS32377	IN19B091	IN19B091	TRUE	TRUE	1
SS32400		IN06A084	TRUE	FALSE	1	True hit was misidentified. IN06A084 should be Maybe
		IN06A067	Maybe	FALSE	1	IN06A067 should be FALSE
	IN06A113	IN06A113	Maybe	TRUE	1	IN06A113 should be TRUE
		IN06A089	Maybe	FALSE	1	IN06A089 should be FALSE
SS33409	IN11B021; IN11B020; IN11B019	IN11B020	Maybe	TRUE	1	IN11B020 should be TRUE. Other expert annotations are not good matches
SS33437	IN19B045; IN19B052	IN19B045	TRUE	TRUE	1	IN19B052 is not a good match for this cell type
		IN19B048	Maybe	FALSE	1
		IN19B071	Maybe	FALSE	1
		IN19B087	Maybe	FALSE	1
SS33489		IN06B070	TRUE	FALSE	2	Off target expression
	IN05B075	IN05B065	TRUE	FALSE	1	IN05B065 looks like a better match than IN05B075
SS37231		IN19A108	Maybe	FALSE	2	IN19A108 should be FALSE
	hi1 MN; hi2 MN	hi2 MN	TRUE	TRUE	1	hi1 MN is not a good match for this cell type
		IN03B079	Maybe	FALSE	3	Off target expression
		IN03B056	Maybe	FALSE	3	Off target expression
SS40456	IN06B074	IN06B074	TRUE	TRUE	1
SS42079	IN06A082	IN06A082	TRUE	TRUE	1
SS42385	EN00B011; EN00B001	EN00B011	TRUE	TRUE	1
		mesVUM-MJ	TRUE	FALSE	2	mesVUM-MJ (EN00B005) is a better match than EN00B001 for this sample
	EN00B011; EN00B001	EN00B001	Maybe	TRUE	2
SS42439	IN17A055; dMS2	dMS2	Maybe	TRUE	1	IN17A055 was missed by annotator. Difficult to ID expert annotations due to multiple similar looking neuron types
		IN17A085	Maybe	FALSE	1	IN17A085 should be FALSE
SS42446	IN06A116; IN06A032	IN06A116	Maybe	TRUE	1	Difficult to ID expert annotations due to multiple similar looking neuron types
	IN06A116; IN06A032	IN06A032	Maybe	TRUE	1
		IN06A065	Maybe	FALSE	2	Off target expression
SS42465		IN07B073	TRUE	FALSE	3	Off target expression
	GFC2; IN18B031; vMS12; IN12A044	vMS12	TRUE	TRUE	1	IN12A044 was missed by annotator (Maybe at best - I thought that vMS12 was a better match)
	GFC2; IN18B031; vMS12; IN12A044	GFC2	Maybe	TRUE	2
	GFC2; IN18B031; vMS12; IN12A044	IN18B031	Maybe	TRUE	2
SS42493		IN08B037	TRUE	FALSE	2	Off target expression
		IN08B082	TRUE	FALSE	3	Off target expression
		IN19B035	TRUE	FALSE	4	Off target expression
	IN19B091	IN19B091	TRUE	TRUE	1
SS42498	IN17A055; IN17A049; dMS2	IN17A049	Maybe	TRUE	1	Difficult to ID expert annotations due to multiple similar looking neuron types
	IN17A055; IN17A049; dMS2	IN17A055	Maybe	TRUE	1
	IN17A055; IN17A049; dMS2	dMS2	Maybe	TRUE	1
SS43546		INXXX339	TRUE	FALSE	2	Off target expression
	IN10B023	IN10B023	TRUE	TRUE	1
		IN17A060	TRUE	FALSE	3	Off target expression
SS44276		IN06A069	TRUE	FALSE	1	IN06A069 should be Maybe
	IN06A125	IN06A083	Maybe	FALSE	1	IN06A125 was missed by annotator (Maybe at best). Difficult to ID expert annotations due to multiple similar looking neuron types
		IN04B106	TRUE	FALSE	2	IN04B106 should be Maybe. Off target expression
		IN04B099	Maybe	FALSE	2	IN04B099 should be TRUE. Off target expression
SS45607	GFC2	GFC2	TRUE	TRUE	1
		IN06A054	TRUE	FALSE	2	Off target expression
		IN18B031	Maybe	FALSE	1	IN18B031 should be FALSE
SS45611		DNxn126	TRUE	FALSE	2	DNxn126 should be FALSE
		DNp24	Maybe	FALSE	2	DNp24 should be FALSE
	IN06A056	IN06A115	Maybe	FALSE	1	IN06A056 was missed by annotator
		IN06A108	Maybe	FALSE	1
		IN06A136	Maybe	FALSE	1	IN06A136 should be FALSE
SS46260		IN17A110	Maybe	FALSE	1	Difficult to ID expert annotations due to multiple similar looking neuron types
	IN17A091; IN17A115; IN17A082	IN17A115	Maybe	TRUE	1	IN17A091 was missed by annotator (Maybe at best). IN17A082 is not a good match
		IN17A108	Maybe	FALSE	1
SS46645	EN00B011	EN00B011	TRUE	TRUE	1
SS47152	ps1 MN	ps1 MN	Maybe	TRUE	1	ps1 MN should be TRUE
SS47204	IN08B008	IN08B008	TRUE	TRUE	1
		IN06A019	TRUE	FALSE	2	Off target expression
SS47219	IN11B009; IN11B001; IN11B003	IN11B001	TRUE	TRUE	1
	IN11B009; IN11B001; IN11B003	IN11B009	TRUE	TRUE	2
	IN11B009; IN11B001; IN11B003	IN11B003	Maybe	TRUE	3	Difficult to ID expert annotations due to multiple similar looking neuron types
SS49042	IN11B021; IN11B019	IN11B020	Maybe	FALSE	1	IN11B021 was missed by annotator. IN11B019 is not a good match
SS49125	IN03B079	IN03B079	TRUE	TRUE	1
SS49766		IN17A049	Maybe	FALSE	1
		IN17A033	Maybe	FALSE	1
	dMS2; IN17A071	IN17A071	Maybe	TRUE	1	dMS2 was missed by annotator (Maybe at best). Difficult to ID expert annotations due to multiple similar looking neuron types
SS49777		DNg18	TRUE	FALSE	4	Off target expression
	PSI; IN18B035; IN18B054	PSI	TRUE	TRUE	1
	PSI; IN18B035; IN18B054	IN18B054	TRUE	TRUE	2
		IN18B034	Maybe	FALSE	3
	PSI; IN18B035; IN18B054	IN18B035	Maybe	TRUE	3	Difficult to distinguish due to other neurons co-expressed in the line
SS51508	EN00B024	EN00B024	TRUE	TRUE	1
		EN00B025	Maybe	FALSE	1
SS52392	IN07B044; IN07B055; IN07B073	IN07B055	Maybe	TRUE	1
	IN07B044; IN07B055; IN07B073	IN07B044	TRUE	TRUE	2
		IN07B066	TRUE	FALSE	3	Off target expression
	IN07B044; IN07B055; IN07B073	IN07B073	Maybe	TRUE	2
		IN07B074	Maybe	FALSE	2
SS52395		IN07B073	Maybe	FALSE	2	Off target expression
		IN07B044	Maybe	FALSE	2	Off target expression
		IN07B055	Maybe	FALSE	2	Off target expression
	hg2 MN	hg2 MN	TRUE	TRUE	1
SS52404		hg3 MN	Maybe	FALSE	1
	hg1 MN	hg1 MN	Maybe	TRUE	1	hg1 MN should be TRUE
SS54506	IN02A014; IN02A035; IN02A066; IN02A065; IN02A032	IN02A066	TRUE	TRUE	1	IN02A035, IN02A065, and IN02A032 are not good matches
		IN02A020	TRUE	FALSE	3	Off target expression
	IN02A014; IN02A035; IN02A066; IN02A065; IN02A032	IN02A014	Maybe	TRUE	2
		IN02A011	Maybe	FALSE	4	Off target expression
		IN02A042	TRUE	FALSE	5	Off target expression
		IN02A037	Maybe	FALSE	5	Off target expression
SS67148	DNg50	DNg50	TRUE	TRUE	1
SS96091	DNp54	DNp54	TRUE	TRUE	1
		DNxn134	Maybe	FALSE	1	DNxn134 should be FALSE
SS29602	w-cHIN		FALSE	FALSE	1	w-cHIN was missed by annotator. Should be TRUE (EM cell bodies are in a different location)
